# Accurate Direct PCR with *Arabidopsis* and rice

**DOI:** 10.1101/2021.07.16.452406

**Authors:** Peter Lynagh, Paul Osuna-Kleist, Bohai Wang, Edgar Malagon, Maria Ximena Anleu Gil, Luca Comai

**Affiliations:** Department of Plant Biology, Davis, CA, USA; Genome Center, Davis, CA, USA; Innovative Genomics Institute, University of California, Berkeley, CA, USA

## Abstract

Plant sampling methods for PCR that avoid costly and time-consuming plant DNA purification can be accurate but have not been widely adopted, partly because the efficacy of the methods is unclear. Here, we introduce new sampling methods for Direct PCR in *Arabidopsis* and rice and compare them to previously published methods. CutTip, stabbing a pipette tip into a plant and depositing the tip of the pipette tip into the reaction buffer, yielded high accuracy for genotyping *Arabidopsis* and rice. This did not require visible tissue fragments in the reactions. We found that using short thin segments of fishing line, called Line-PCR, to be even more practical and highly accurate. Compared to traditional and other Direct PCR preparation methods, Line-PCR is faster, inexpensive, easier, uses less plastic and chemicals, and causes the least tissue damage. CutTip and Line-PCR require no modified PCR reagents. Line-PCR particularly lacks any complicated steps. Probably, the most difficult step in Line-PCR is a wipe of the tweezer between samples. These methods can help address the challenge of genotyping at different scales with high accuracy. CutTip and Line-PCR also simplify the application of PCR in the field.
