## Supplemental Table 1 for "Accurate Direct PCR with *Arabidopsis* and rice"

PCR date	Method	F Primer Name	F Primer Sequence	R Primer Name	R Primer Sequence	# cycles	annealing temp.	elongation cycles	#FN	#TP	#FP	#TN	Sensitivity	Specificity Index	Accuracy Index	Associated Figure Panels
11/26/20	NT-Pip	Kita-2-F	GTCACAGACCGGTCAGATCGTGGGTTAG	Kita-2-R	GGCTGTCTGCTGATGACATGACCAGTGTC	33	55	45	0	12	0	12	1	1	1	4-G,H,I
11/26/20	NT-Cut Tip	Kita-2-F	GTCACAGACCGGTCAGATCGTGGGTTAG	Kita-2-R	GGCTGTCTGCTGATGACATGACCAGTGTC	33	55	45	0	12	0	12	1	1	1	4-G,H,I
11/26/20	NT-Pip	Kita-3-F	CATCCACAATGTATGCCATAAGGAGGGTC	Kita-3-R	TTCCCCTTTCTATGTCGAGGCTTCCATTC	33	55	45	1	11	0	12	0.92	1	0.96	4-G,H,I
11/26/20	NT-Cut Tip	Kita-3-F	CATCCACAATGTATGCCATAAGGAGGGTC	Kita-3-R	TTCCCCTTTCTATGTCGAGGCTTCCATTC	33	55	45	0	12	0	12	1	1	1	4-G,H,I
11/28/20	NT-Pip	Kita-4-F	AGTATCGGAGTTTCAGCCGATCTTATCTG	Kita-4-R	AGTGATTGGGATAGATCGGTCATCATGC	33	55	45	0	12	0	12	1	1	1	4-G,H,I
11/28/20	NT-Cut Tip	Kita-4-F	AGTATCGGAGTTTCAGCCGATCTTATCTG	Kita-4-R	AGTGATTGGGATAGATCGGTCATCATGC	33	55	45	0	12	0	12	1	1	1	4-G,H,I
11/28/20	NT-Pip	Kita-5-F	GGACCATTAGTGCAACAGGATTAGGTAAC	Kita-5-R	GCAGCAAGGACTAGAGAATAGTTATCATAGCC	33	55	45	6	6	0	12	0.5	1	0.75	4-G,H,I
11/28/20	NT-Cut Tip	Kita-5-F	GGACCATTAGTGCAACAGGATTAGGTAAC	Kita-5-R	GCAGCAAGGACTAGAGAATAGTTATCATAGCC	33	55	45	0	12	0	12	1	1	1	4-G,H,I
11/28/20	NT-Pip	Kita-6-F	CCCTATTTATTTCCTAAGGTCCTAATGGC	Kita-6-R	CGAATACGGATACAAACTCGGATAATGTTG	33	55	45	10	2	0	12	0.17	1	0.58	4-G,H,I
11/28/20	NT-Cut Tip	Kita-6-F	CCCTATTTATTTCCTAAGGTCCTAATGGC	Kita-6-R	CGAATACGGATACAAACTCGGATAATGTTG	33	55	45	2	10	0	12	0.83	1	0.92	4-G,H,I
11/28/20	NT-Pip	Kita-7-F	ACTCATGTCACTCCTCTGCCTTCTCGTC	Kita-7-R	GCAGTAGCCGTAGTAGATCGACACAGGTG	33	55	45	3	9	0	12	0.75	1	0.88	4-G,H,I
11/28/20	NT-Cut Tip	Kita-7-F	ACTCATGTCACTCCTCTGCCTTCTCGTC	Kita-7-R	GCAGTAGCCGTAGTAGATCGACACAGGTG	33	55	45	0	12	0	12	1	1	1	4-G,H,I
12/2/20	NT-Pip	Kita-8-F	GGGTCACAATCATGTTGCAACAATAGCTCG	Kita-8-R	CAAACGACGCTTTGGACCGGGATGATAC	33	55	45	5	7	0	12	0.58	1	0.79	4-G,H,I
12/2/20	NT-Cut Tip	Kita-8-F	GGGTCACAATCATGTTGCAACAATAGCTCG	Kita-8-R	CAAACGACGCTTTGGACCGGGATGATAC	33	55	45	1	11	0	12	0.92	1	0.96	4-G,H,I
12/3/20	NT-Pip	Kita-9-F	CAGGAAACAAAGTTGGTGCAGAAGCTACG	Kita-9-R	TGGGTGCAACTTATATCAAGCTAGGTCAGG	33	55	55	1	11	0	12	0.92	1	0.96	4-G,H,I
12/3/20	NT-Cut Tip	Kita-9-F	CAGGAAACAAAGTTGGTGCAGAAGCTACG	Kita-9-R	TGGGTGCAACTTATATCAAGCTAGGTCAGG	33	55	55	0	12	0	12	1	1	1	4-G,H,I
