## Supplemental Table 2 for "Accurate Direct PCR with *Arabidopsis* and rice"

PCR Date	Method	Placed in water or PCR reagents	F Primer Name	F Primer Sequence	R Primer Name	R Primer Sequence	# cycles	annealing temp.	elongation seconds	#FP	#FN	#TP	#TN	Sensitivity	Specificity	Accuracy	Associated Figure Panels
2/13/21	Berthomieu-Meyer	PCR reagents	62-c-F	AAATGTATTGATCTCCCTAAATCGGTC	62-d-R	ATAGAATATAATGGAGCCCATAACTAGG	24	50	45	N/A	6	6	N/A	0.5	N/A	N/A	4-A
4/2/21	Berthomieu-Meyer	PCR reagents	62-c-F	AAATGTATTGATCTCCCTAAATCGGTC	62-d-R	ATAGAATATAATGGAGCCCATAACTAGG	33	50	45	N/A	0	10	N/A	1	N/A	N/A	4-A
2/13/21	NT-Cut Tip	PCR reagents	62-c-F	AAATGTATTGATCTCCCTAAATCGGTC	62-d-R	ATAGAATATAATGGAGCCCATAACTAGG	24	50	45	N/A	11	1	N/A	0.083	N/A	N/A	4-A
4/2/21	NT-Cut Tip	PCR reagents	62-c-F	AAATGTATTGATCTCCCTAAATCGGTC	62-d-R	ATAGAATATAATGGAGCCCATAACTAGG	33	50	45	N/A	0	10	N/A	1	N/A	N/A	4-A
2/13/21	NT-Pip	PCR reagents	62-c-F	AAATGTATTGATCTCCCTAAATCGGTC	62-d-R	ATAGAATATAATGGAGCCCATAACTAGG	24	50	45	N/A	12	0	N/A	0	N/A	N/A	4-A
4/2/21	NT-Pip	PCR reagents	62-c-F	AAATGTATTGATCTCCCTAAATCGGTC	62-d-R	ATAGAATATAATGGAGCCCATAACTAGG	33	50	45	N/A	0	10	N/A	1	N/A	N/A	4-A
2/13/21	T-Cut Tip	PCR reagents	62-c-F	AAATGTATTGATCTCCCTAAATCGGTC	62-d-R	ATAGAATATAATGGAGCCCATAACTAGG	24	50	45	N/A	1	11	N/A	0.917	N/A	N/A	4-A
4/2/21	T-Cut Tip	PCR reagents	62-c-F	AAATGTATTGATCTCCCTAAATCGGTC	62-d-R	ATAGAATATAATGGAGCCCATAACTAGG	33	50	45	N/A	1	9	N/A	0.9	N/A	N/A	4-A
2/17/21	Berthomieu-Meyer	PCR reagents	62-e-F	TTTTGTATGAGGAATGGGAACTGTGG	62-g-R	CTGTCAGAGTATTTATGATCCAAAATGAG	24	50	40	N/A	4	6	N/A	0.6	N/A	N/A	4-A
3/25/21	Berthomieu-Meyer	PCR reagents	62-e-F	TTTTGTATGAGGAATGGGAACTGTGG	62-g-R	CTGTCAGAGTATTTATGATCCAAAATGAG	33	50	40	N/A	0	10	N/A	1	N/A	N/A	4-A
2/17/21	NT-Cut Tip	PCR reagents	62-e-F	TTTTGTATGAGGAATGGGAACTGTGG	62-g-R	CTGTCAGAGTATTTATGATCCAAAATGAG	24	50	40	N/A	7	3	N/A	0.3	N/A	N/A	4-A
3/25/21	NT-Cut Tip	PCR reagents	62-e-F	TTTTGTATGAGGAATGGGAACTGTGG	62-g-R	CTGTCAGAGTATTTATGATCCAAAATGAG	33	50	40	N/A	0	10	N/A	1	N/A	N/A	4-A
2/17/21	NT-Pip	PCR reagents	62-e-F	TTTTGTATGAGGAATGGGAACTGTGG	62-g-R	CTGTCAGAGTATTTATGATCCAAAATGAG	24	50	40	N/A	10	0	N/A	0	N/A	N/A	4-A
3/25/21	NT-Pip	PCR reagents	62-e-F	TTTTGTATGAGGAATGGGAACTGTGG	62-g-R	CTGTCAGAGTATTTATGATCCAAAATGAG	33	50	40	N/A	0	10	N/A	1	N/A	N/A	4-A
2/17/21	T-Cut Tip	PCR reagents	62-e-F	TTTTGTATGAGGAATGGGAACTGTGG	62-g-R	CTGTCAGAGTATTTATGATCCAAAATGAG	24	50	40	N/A	1	9	N/A	0.9	N/A	N/A	4-A
3/25/21	T-Cut Tip	PCR reagents	62-e-F	TTTTGTATGAGGAATGGGAACTGTGG	62-g-R	CTGTCAGAGTATTTATGATCCAAAATGAG	33	50	40	N/A	0	10	N/A	1	N/A	N/A	4-A
2/17/21	Berthomieu-Meyer	PCR reagents	65-a-F	TATTTAGAGACTACTGCTATTGCACTAC	65-b-R	GAGAGAAGAAGAAAATAGTCAAAGGAAC	24	50	40	N/A	5	5	N/A	0.5	N/A	N/A	4-A
3/25/21	Berthomieu-Meyer	PCR reagents	65-a-F	TATTTAGAGACTACTGCTATTGCACTAC	65-b-R	GAGAGAAGAAGAAAATAGTCAAAGGAAC	33	50	40	N/A	0	10	N/A	1	N/A	N/A	4-A
2/17/21	NT-Cut Tip	PCR reagents	65-a-F	TATTTAGAGACTACTGCTATTGCACTAC	65-b-R	GAGAGAAGAAGAAAATAGTCAAAGGAAC	24	50	40	N/A	9	1	N/A	0.1	N/A	N/A	4-A
3/25/21	NT-Cut Tip	PCR reagents	65-a-F	TATTTAGAGACTACTGCTATTGCACTAC	65-b-R	GAGAGAAGAAGAAAATAGTCAAAGGAAC	33	50	40	N/A	0	10	N/A	1	N/A	N/A	4-A
2/17/21	NT-Pip	PCR reagents	65-a-F	TATTTAGAGACTACTGCTATTGCACTAC	65-b-R	GAGAGAAGAAGAAAATAGTCAAAGGAAC	24	50	40	N/A	10	0	N/A	0	N/A	N/A	4-A
3/25/21	NT-Pip	PCR reagents	65-a-F	TATTTAGAGACTACTGCTATTGCACTAC	65-b-R	GAGAGAAGAAGAAAATAGTCAAAGGAAC	33	50	40	N/A	0	10	N/A	1	N/A	N/A	4-A
2/17/21	T-Cut Tip	PCR reagents	65-a-F	TATTTAGAGACTACTGCTATTGCACTAC	65-b-R	GAGAGAAGAAGAAAATAGTCAAAGGAAC	24	50	40	N/A	1	9	N/A	0.9	N/A	N/A	4-A
3/25/21	T-Cut Tip	PCR reagents	65-a-F	TATTTAGAGACTACTGCTATTGCACTAC	65-b-R	GAGAGAAGAAGAAAATAGTCAAAGGAAC	33	50	40	N/A	0	10	N/A	1	N/A	N/A	4-A
2/6/21	Berthomieu-Meyer	PCR reagents	67-c-F	GTCATTGTATACACATTAACCTAACAAGC	67-d-R	CTTTAAGGAATGGACTTAGCGTTGAC	24	55	33	N/A	3	9	N/A	0.75	N/A	N/A	4-A
5/6/21	Berthomieu-Meyer	PCR reagents	67-c-F	GTCATTGTATACACATTAACCTAACAAGC	67-d-R	CTTTAAGGAATGGACTTAGCGTTGAC	33	55	33	N/A	0	10	N/A	1	N/A	N/A	4-A
2/6/21	NT-Cut Tip	PCR reagents	67-c-F	GTCATTGTATACACATTAACCTAACAAGC	67-d-R	CTTTAAGGAATGGACTTAGCGTTGAC	24	55	33	N/A	12	0	N/A	0	N/A	N/A	4-A
5/6/21	NT-Cut Tip	PCR reagents	67-c-F	GTCATTGTATACACATTAACCTAACAAGC	67-d-R	CTTTAAGGAATGGACTTAGCGTTGAC	33	55	33	N/A	0	10	N/A	1	N/A	N/A	4-A
2/6/21	NT-Pip	PCR reagents	67-c-F	GTCATTGTATACACATTAACCTAACAAGC	67-d-R	CTTTAAGGAATGGACTTAGCGTTGAC	24	55	33	N/A	12	0	N/A	0	N/A	N/A	4-A
5/6/21	NT-Pip	PCR reagents	67-c-F	GTCATTGTATACACATTAACCTAACAAGC	67-d-R	CTTTAAGGAATGGACTTAGCGTTGAC	33	55	33	N/A	1	9	N/A	0.9	N/A	N/A	4-A
2/6/21	T-Cut Tip	PCR reagents	67-c-F	GTCATTGTATACACATTAACCTAACAAGC	67-d-R	CTTTAAGGAATGGACTTAGCGTTGAC	24	55	33	N/A	1	11	N/A	0.917	N/A	N/A	4-A
5/6/21	T-Cut Tip	PCR reagents	67-c-F	GTCATTGTATACACATTAACCTAACAAGC	67-d-R	CTTTAAGGAATGGACTTAGCGTTGAC	33	55	33	N/A	0	10	N/A	1	N/A	N/A	4-A
2/18/21	Berthomieu-Meyer	PCR reagents	69-c-F	ATTTTGTATGTACCTGGATTGTTTGGAC	69-d-R	CTTGAAAATAGTGTCACGGGACAAG	24	52	46	N/A	2	8	N/A	0.8	N/A	N/A	4-A
3/29/21	Berthomieu-Meyer	PCR reagents	69-c-F	ATTTTGTATGTACCTGGATTGTTTGGAC	69-d-R	CTTGAAAATAGTGTCACGGGACAAG	33	52	46	N/A	0	10	N/A	1	N/A	N/A	4-A
2/18/21	NT-Cut Tip	PCR reagents	69-c-F	ATTTTGTATGTACCTGGATTGTTTGGAC	69-d-R	CTTGAAAATAGTGTCACGGGACAAG	24	52	46	N/A	2	8	N/A	0.8	N/A	N/A	4-A
3/29/21	NT-Cut Tip	PCR reagents	69-c-F	ATTTTGTATGTACCTGGATTGTTTGGAC	69-d-R	CTTGAAAATAGTGTCACGGGACAAG	33	52	46	N/A	0	10	N/A	1	N/A	N/A	4-A
2/18/21	NT-Pip	PCR reagents	69-c-F	ATTTTGTATGTACCTGGATTGTTTGGAC	69-d-R	CTTGAAAATAGTGTCACGGGACAAG	24	52	46	N/A	10	0	N/A	0	N/A	N/A	4-A
3/29/21	NT-Pip	PCR reagents	69-c-F	ATTTTGTATGTACCTGGATTGTTTGGAC	69-d-R	CTTGAAAATAGTGTCACGGGACAAG	33	52	46	N/A	0	10	N/A	1	N/A	N/A	4-A
2/18/21	T-Cut Tip	PCR reagents	69-c-F	ATTTTGTATGTACCTGGATTGTTTGGAC	69-d-R	CTTGAAAATAGTGTCACGGGACAAG	24	52	46	N/A	0	10	N/A	1	N/A	N/A	4-A
3/29/21	T-Cut Tip	PCR reagents	69-c-F	ATTTTGTATGTACCTGGATTGTTTGGAC	69-d-R	CTTGAAAATAGTGTCACGGGACAAG	33	52	46	N/A	0	10	N/A	1	N/A	N/A	4-A
2/18/21	Berthomieu-Meyer	PCR reagents	69-e-F	AAAGCAGTAGCAGAAGAGAATAACAATAC	69-g-R	TTTAACATACAACTTCGGAATGTACCG	24	52	46	N/A	2	8	N/A	0.8	N/A	N/A	4-A
3/30/21	Berthomieu-Meyer	PCR reagents	69-e-F	AAAGCAGTAGCAGAAGAGAATAACAATAC	69-g-R	TTTAACATACAACTTCGGAATGTACCG	33	52	46	N/A	1	9	N/A	0.9	N/A	N/A	4-A
2/18/21	NT-Cut Tip	PCR reagents	69-e-F	AAAGCAGTAGCAGAAGAGAATAACAATAC	69-g-R	TTTAACATACAACTTCGGAATGTACCG	24	52	46	N/A	8	2	N/A	0.2	N/A	N/A	4-A
3/30/21	NT-Cut Tip	PCR reagents	69-e-F	AAAGCAGTAGCAGAAGAGAATAACAATAC	69-g-R	TTTAACATACAACTTCGGAATGTACCG	33	52	46	N/A	0	10	N/A	1	N/A	N/A	4-A
2/18/21	NT-Pip	PCR reagents	69-e-F	AAAGCAGTAGCAGAAGAGAATAACAATAC	69-g-R	TTTAACATACAACTTCGGAATGTACCG	24	52	46	N/A	10	0	N/A	0	N/A	N/A	4-A
3/30/21	NT-Pip	PCR reagents	69-e-F	AAAGCAGTAGCAGAAGAGAATAACAATAC	69-g-R	TTTAACATACAACTTCGGAATGTACCG	33	52	46	N/A	0	10	N/A	1	N/A	N/A	4-A
2/18/21	T-Cut Tip	PCR reagents	69-e-F	AAAGCAGTAGCAGAAGAGAATAACAATAC	69-g-R	TTTAACATACAACTTCGGAATGTACCG	24	52	46	N/A	0	10	N/A	1	N/A	N/A	4-A
3/30/21	T-Cut Tip	PCR reagents	69-e-F	AAAGCAGTAGCAGAAGAGAATAACAATAC	69-g-R	TTTAACATACAACTTCGGAATGTACCG	33	52	46	N/A	0	10	N/A	1	N/A	N/A	4-A
2/10/21	Berthomieu-Meyer	PCR reagents	ARR10-4-F	CTTCAATTTCTTGCTCCATAGTCATCG	ARR10-3-R	CACTGAATTTTCTCAGAGATTCTCCTC	24	52	36	N/A	1	11	N/A	0.917	N/A	N/A	4-A
5/4/21	Berthomieu-Meyer	PCR reagents	ARR10-4-F	CTTCAATTTCTTGCTCCATAGTCATCG	ARR10-3-R	CACTGAATTTTCTCAGAGATTCTCCTC	33	52	36	N/A	0	10	N/A	1	N/A	N/A	4-A
3/22/22	Line	water	ARR10-4-F	CTTCAATTTCTTGCTCCATAGTCATCG	ARR10-3-R	CACTGAATTTTCTCAGAGATTCTCCTC	40	54	36	N/A	0	12	N/A	1.000	N/A	N/A	5-I
3/27/22	Line (in reagents 24 hours)	PCR reagents	ARR10-4-F	CTTCAATTTCTTGCTCCATAGTCATCG	ARR10-3-R	CACTGAATTTTCTCAGAGATTCTCCTC	24	52	36	N/A	3	9	N/A	0.750	N/A	N/A	5-F
3/27/22	Line (in water 24 hours)	water	ARR10-4-F	CTTCAATTTCTTGCTCCATAGTCATCG	ARR10-3-R	CACTGAATTTTCTCAGAGATTCTCCTC	24	52	36	N/A	0	12	N/A	1.000	N/A	N/A	5-F
2/10/21	NT-Cut Tip	PCR reagents	ARR10-4-F	CTTCAATTTCTTGCTCCATAGTCATCG	ARR10-3-R	CACTGAATTTTCTCAGAGATTCTCCTC	24	52	36	N/A	5	7	N/A	0.583	N/A	N/A	4-A
5/4/21	NT-Cut Tip	PCR reagents	ARR10-4-F	CTTCAATTTCTTGCTCCATAGTCATCG	ARR10-3-R	CACTGAATTTTCTCAGAGATTCTCCTC	33	52	36	N/A	0	10	N/A	1	N/A	N/A	4-A
2/10/21	NT-Pip	PCR reagents	ARR10-4-F	CTTCAATTTCTTGCTCCATAGTCATCG	ARR10-3-R	CACTGAATTTTCTCAGAGATTCTCCTC	24	52	36	N/A	12	0	N/A	0	N/A	N/A	4-A
5/4/21	NT-Pip	PCR reagents	ARR10-4-F	CTTCAATTTCTTGCTCCATAGTCATCG	ARR10-3-R	CACTGAATTTTCTCAGAGATTCTCCTC	33	52	36	N/A	0	10	N/A	1	N/A	N/A	4-A
2/10/21	T-Cut Tip	PCR reagents	ARR10-4-F	CTTCAATTTCTTGCTCCATAGTCATCG	ARR10-3-R	CACTGAATTTTCTCAGAGATTCTCCTC	24	52	36	N/A	0	12	N/A	1	N/A	N/A	4-A
5/4/21	T-Cut Tip	PCR reagents	ARR10-4-F	CTTCAATTTCTTGCTCCATAGTCATCG	ARR10-3-R	CACTGAATTTTCTCAGAGATTCTCCTC	33	52	36	N/A	0	10	N/A	1	N/A	N/A	4-A
3/22/22	Thin-Line	water	ARR10-4-F	CTTCAATTTCTTGCTCCATAGTCATCG	ARR10-3-R	CACTGAATTTTCTCAGAGATTCTCCTC	40	54	36	N/A	0	12	N/A	1.000	N/A	N/A	5-I
3/24/22	Line	water	CH1-12-F	CTGGCAAATCCCTCTTCATCATCATG	CH1-30-R	TTTGACACTGATTACAGAGTTTGAAGCC	40	54	40	N/A	0	12	N/A	1.000	N/A	N/A	5-H,I
3/27/22	Line (in reagents 24 hours)	PCR reagents	CH1-12-F	CTGGCAAATCCCTCTTCATCATCATG	CH1-30-R	TTTGACACTGATTACAGAGTTTGAAGCC	33	54	40	N/A	7	5	N/A	0.417	N/A	N/A	5-F
3/27/22	Line (in water 24 hours)	water	CH1-12-F	CTGGCAAATCCCTCTTCATCATCATG	CH1-30-R	TTTGACACTGATTACAGAGTTTGAAGCC	33	54	40	N/A	0	12	N/A	1.000	N/A	N/A	5-F
3/24/22	Thin-Line	water	CH1-12-F	CTGGCAAATCCCTCTTCATCATCATG	CH1-30-R	TTTGACACTGATTACAGAGTTTGAAGCC	40	54	40	N/A	0	12	N/A	1.000	N/A	N/A	5-H,I
2/12/21	Berthomieu-Meyer	PCR reagents	CH1-12-F	CTGGCAAATCCCTCTTCATCATCATG	CH1-30-R	TTTGACACTGATTACAGAGTTTGAAGCC	24	54	40	N/A	4	8	N/A	0.667	N/A	N/A	4-A
5/6/21	Berthomieu-Meyer	PCR reagents	CH1-12-F	CTGGCAAATCCCTCTTCATCATCATG	CH1-30-R	TTTGACACTGATTACAGAGTTTGAAGCC	33	54	40	N/A	0	10	N/A	1	N/A	N/A	4-A
2/12/21	NT-Cut Tip	PCR reagents	CH1-12-F	CTGGCAAATCCCTCTTCATCATCATG	CH1-30-R	TTTGACACTGATTACAGAGTTTGAAGCC	24	54	40	N/A	5	7	N/A	0.583	N/A	N/A	4-A
5/6/21	NT-Cut Tip	PCR reagents	CH1-12-F	CTGGCAAATCCCTCTTCATCATCATG	CH1-30-R	TTTGACACTGATTACAGAGTTTGAAGCC	33	54	40	N/A	0	10	N/A	1	N/A	N/A	4-A
2/12/21	NT-Pip	PCR reagents	CH1-12-F	CTGGCAAATCCCTCTTCATCATCATG	CH1-30-R	TTTGACACTGATTACAGAGTTTGAAGCC	24	54	40	N/A	12	0	N/A	0	N/A	N/A	4-A
5/6/21	NT-Pip	PCR reagents	CH1-12-F	CTGGCAAATCCCTCTTCATCATCATG	CH1-30-R	TTTGACACTGATTACAGAGTTTGAAGCC	33	54	40	N/A	0	10	N/A	1	N/A	N/A	4-A
2/12/21	T-Cut Tip	PCR reagents	CH1-12-F	CTGGCAAATCCCTCTTCATCATCATG	CH1-30-R	TTTGACACTGATTACAGAGTTTGAAGCC	24	54	40	N/A	1	11	N/A	0.917	N/A	N/A	4-A
5/6/21	T-Cut Tip	PCR reagents	CH1-12-F	CTGGCAAATCCCTCTTCATCATCATG	CH1-30-R	TTTGACACTGATTACAGAGTTTGAAGCC	33	54	40	N/A	0	10	N/A	1	N/A	N/A	4-A
3/24/22	Line	water	CH1-32	TTCTATACCGAATGTCACTAGACTTTGC	CH1-BGLii-Rb	TAAACCAGATTAATAACCTACACTTGTCTG	40	51	46	N/A	0	12	N/A	1.000	N/A	N/A	5-I
3/27/22	Line (in reagents 24 hours)	PCR reagents	CH1-32	TTCTATACCGAATGTCACTAGACTTTGC	CH1-BGLii-Rb	TAAACCAGATTAATAACCTACACTTGTCTG	33	51	46	N/A	4	8	N/A	0.667	N/A	N/A	5-F
3/27/22	Line (in water 24 hours)	water	CH1-32	TTCTATACCGAATGTCACTAGACTTTGC	CH1-BGLii-Rb	TAAACCAGATTAATAACCTACACTTGTCTG	33	51	46	N/A	0	12	N/A	1.000	N/A	N/A	5-F
3/24/22	Thin-Line	water	CH1-32	TTCTATACCGAATGTCACTAGACTTTGC	CH1-BGLii-Rb	TAAACCAGATTAATAACCTACACTTGTCTG	40	51	46	N/A	0	12	N/A	1.000	N/A	N/A	5-I
3/3/21	Berthomieu-Meyer	PCR reagents	IGG-17-F	GAGCCAATAGAACCCATTTGACTGAG	IGG-17-R	CTTTTTCGCCTATGCCTTCCAAGTTC	33	55	36	0	0	12	12	1	1	1	4-A,C,E
4/15/21	Berthomieu-Meyer	PCR reagents	IGG-17-F	GAGCCAATAGAACCCATTTGACTGAG	IGG-17-R	CTTTTTCGCCTATGCCTTCCAAGTTC	24	55	36	0	3	9	12	0.75	1	0.875	4-A,C,E
1/5/22	Line	PCR reagents	IGG-17-F	GAGCCAATAGAACCCATTTGACTGAG	IGG-17-R	CTTTTTCGCCTATGCCTTCCAAGTTC	33	55	36	0	0	12	12	1.000	1	1	5-C,D-E
3/3/21	NT-Cut Tip	PCR reagents	IGG-17-F	GAGCCAATAGAACCCATTTGACTGAG	IGG-17-R	CTTTTTCGCCTATGCCTTCCAAGTTC	33	55	36	0	0	12	12	1	1	1	4-A,C,E
4/15/21	NT-Cut Tip	PCR reagents	IGG-17-F	GAGCCAATAGAACCCATTTGACTGAG	IGG-17-R	CTTTTTCGCCTATGCCTTCCAAGTTC	24	55	36	0	2	10	12	0.833	1	0.917	4-A,C,E
5/14/21	NT-Cut Tip	PCR reagents	IGG-17-F	GAGCCAATAGAACCCATTTGACTGAG	IGG-17-R	CTTTTTCGCCTATGCCTTCCAAGTTC	33	55	36	0	0	12	12	1	1	1	4-B,D,F
1/5/22	NT-Cut Tip	PCR reagents	IGG-17-F	GAGCCAATAGAACCCATTTGACTGAG	IGG-17-R	CTTTTTCGCCTATGCCTTCCAAGTTC	33	55	36	0	1	11	12	0.917	1	0.958333333	5-C,D-E
3/3/21	NT-Pip	PCR reagents	IGG-17-F	GAGCCAATAGAACCCATTTGACTGAG	IGG-17-R	CTTTTTCGCCTATGCCTTCCAAGTTC	33	55	36	0	3	9	12	0.75	1	0.875	4-A,C,E
4/15/21	NT-Pip	PCR reagents	IGG-17-F	GAGCCAATAGAACCCATTTGACTGAG	IGG-17-R	CTTTTTCGCCTATGCCTTCCAAGTTC	24	55	36	0	11	1	12	0.083	1	0.542	4-A,C,E
3/3/21	T-Cut Tip	PCR reagents	IGG-17-F	GAGCCAATAGAACCCATTTGACTGAG	IGG-17-R	CTTTTTCGCCTATGCCTTCCAAGTTC	33	55	36	0	5	7	12	0.583	1	0.792	4-A,C,E
4/15/21	T-Cut Tip	PCR reagents	IGG-17-F	GAGCCAATAGAACCCATTTGACTGAG	IGG-17-R	CTTTTTCGCCTATGCCTTCCAAGTTC	24	55	36	0	0	12	12	1	1	1	4-A,C,E
5/14/21	T-First Cut Tip	PCR reagents	IGG-17-F	GAGCCAATAGAACCCATTTGACTGAG	IGG-17-R	CTTTTTCGCCTATGCCTTCCAAGTTC	33	55	36	1	0	12	11	1	0.917	0.958	4-B,D,F
3/10/21	Berthomieu-Meyer	PCR reagents	IGG-2-F	AAACTGTTACGAGCAATGTATATGAATCG	IGG-3-R	AAGAGACGGACATGAAACTTACGTTG	33	53	30	0	0	12	12	1	1	1	4-A,C,E
4/8/21	Berthomieu-Meyer	PCR reagents	IGG-2-F	AAACTGTTACGAGCAATGTATATGAATCG	IGG-3-R	AAGAGACGGACATGAAACTTACGTTG	24	53	30	0	1	11	12	0.917	1	0.958	4-A,C,E
1/3/22	Line	PCR reagents	IGG-2-F	AAACTGTTACGAGCAATGTATATGAATCG	IGG-3-R	AAGAGACGGACATGAAACTTACGTTG	33	53	30	0	0	12	12	1.000	1	1	5-C,D-E
3/10/21	NT-Cut Tip	PCR reagents	IGG-2-F	AAACTGTTACGAGCAATGTATATGAATCG	IGG-3-R	AAGAGACGGACATGAAACTTACGTTG	33	53	30	0	1	11	12	0.917	1	0.958	4-A,C,E
4/8/21	NT-Cut Tip	PCR reagents	IGG-2-F	AAACTGTTACGAGCAATGTATATGAATCG	IGG-3-R	AAGAGACGGACATGAAACTTACGTTG	24	53	30	0	1	11	12	0.917	1	0.958	4-A,C,E
5/12/21	NT-Cut Tip	PCR reagents	IGG-2-F	AAACTGTTACGAGCAATGTATATGAATCG	IGG-3-R	AAGAGACGGACATGAAACTTACGTTG	33	53	30	0	0	12	12	1	1	1	4-B,D,F
1/3/22	NT-Cut Tip	PCR reagents	IGG-2-F	AAACTGTTACGAGCAATGTATATGAATCG	IGG-3-R	AAGAGACGGACATGAAACTTACGTTG	33	53	30	0	2	10	12	0.833	1	0.916666667	5-C,D-E
3/10/21	NT-Pip	PCR reagents	IGG-2-F	AAACTGTTACGAGCAATGTATATGAATCG	IGG-3-R	AAGAGACGGACATGAAACTTACGTTG	33	53	30	0	6	6	12	0.5	1	0.75	4-A,C,E
4/8/21	NT-Pip	PCR reagents	IGG-2-F	AAACTGTTACGAGCAATGTATATGAATCG	IGG-3-R	AAGAGACGGACATGAAACTTACGTTG	24	53	30	0	10	2	12	0.167	1	0.583	4-A,C,E
3/10/21	T-Cut Tip	PCR reagents	IGG-2-F	AAACTGTTACGAGCAATGTATATGAATCG	IGG-3-R	AAGAGACGGACATGAAACTTACGTTG	33	53	30	0	0	12	12	1	1	1	4-A,C,E
4/8/21	T-Cut Tip	PCR reagents	IGG-2-F	AAACTGTTACGAGCAATGTATATGAATCG	IGG-3-R	AAGAGACGGACATGAAACTTACGTTG	24	53	30	0	0	12	12	1	1	1	4-A,C,E
5/12/21	T-First Cut Tip	PCR reagents	IGG-2-F	AAACTGTTACGAGCAATGTATATGAATCG	IGG-3-R	AAGAGACGGACATGAAACTTACGTTG	33	53	30	0	0	12	12	1	1	1	4-B,D,F
2/25/21	Berthomieu-Meyer	PCR reagents	IGG-23-F	GATTTGAAGTTGGAATTTCTTCTGTTCTG	IGG-23-R	TTTTGAGACCTATTTCCGTATCCTGAG	33	51	36	0	0	12	12	1	1	1	4-A,C,E
4/6/21	Berthomieu-Meyer	PCR reagents	IGG-23-F	GATTTGAAGTTGGAATTTCTTCTGTTCTG	IGG-23-R	TTTTGAGACCTATTTCCGTATCCTGAG	24	51	36	0	7	5	12	0.417	1	0.708	4-A,C,E
2/25/21	NT-Cut Tip	PCR reagents	IGG-23-F	GATTTGAAGTTGGAATTTCTTCTGTTCTG	IGG-23-R	TTTTGAGACCTATTTCCGTATCCTGAG	33	51	36	0	2	10	12	0.833	1	0.917	4-A,C,E
4/6/21	NT-Cut Tip	PCR reagents	IGG-23-F	GATTTGAAGTTGGAATTTCTTCTGTTCTG	IGG-23-R	TTTTGAGACCTATTTCCGTATCCTGAG	24	51	36	0	5	7	12	0.583	1	0.792	4-A,C,E
5/11/21	NT-Cut Tip	PCR reagents	IGG-23-F	GATTTGAAGTTGGAATTTCTTCTGTTCTG	IGG-23-R	TTTTGAGACCTATTTCCGTATCCTGAG	33	51	36	1	0	12	11	1	0.917	0.958	4-B,D,F
2/25/21	NT-Pip	PCR reagents	IGG-23-F	GATTTGAAGTTGGAATTTCTTCTGTTCTG	IGG-23-R	TTTTGAGACCTATTTCCGTATCCTGAG	33	51	36	1	1	11	12	0.917	0.923	0.92	4-A,C,E
4/6/21	NT-Pip	PCR reagents	IGG-23-F	GATTTGAAGTTGGAATTTCTTCTGTTCTG	IGG-23-R	TTTTGAGACCTATTTCCGTATCCTGAG	24	51	36	0	12	0	12	0	1	0.5	4-A,C,E
2/25/21	T-Cut Tip	PCR reagents	IGG-23-F	GATTTGAAGTTGGAATTTCTTCTGTTCTG	IGG-23-R	TTTTGAGACCTATTTCCGTATCCTGAG	33	51	36	0	0	12	12	1	1	1	4-A,C,E
4/6/21	T-Cut Tip	PCR reagents	IGG-23-F	GATTTGAAGTTGGAATTTCTTCTGTTCTG	IGG-23-R	TTTTGAGACCTATTTCCGTATCCTGAG	24	51	36	1	6	6	12	0.5	0.923	0.72	4-A,C,E
5/11/21	T-First Cut Tip	PCR reagents	IGG-23-F	GATTTGAAGTTGGAATTTCTTCTGTTCTG	IGG-23-R	TTTTGAGACCTATTTCCGTATCCTGAG	33	51	36	0	0	12	12	1	1	1	4-B,D,F
3/9/21	Berthomieu-Meyer	PCR reagents	IGG-25-F	TGAATAGATCCACAAACTCGAAGATGG	IGG-25-R	GGATTTCAGTGATTAATATGATAGAGTCATC	33	50	36	0	0	12	12	1	1	1	4-A,C,E
4/10/21	Berthomieu-Meyer	PCR reagents	IGG-25-F	TGAATAGATCCACAAACTCGAAGATGG	IGG-25-R	GGATTTCAGTGATTAATATGATAGAGTCATC	24	50	36	0	2	10	12	0.833	1	0.917	4-A,C,E
1/7/22	Line	PCR reagents	IGG-25-F	TGAATAGATCCACAAACTCGAAGATGG	IGG-25-R	GGATTTCAGTGATTAATATGATAGAGTCATC	33	50	50	0	0	12	12	1.000	1	1	5-C,D-E
1/11/22	Line (in reagents 24 hours)	PCR reagents	IGG-25-F	TGAATAGATCCACAAACTCGAAGATGG	IGG-25-R	GGATTTCAGTGATTAATATGATAGAGTCATC	33	50	50	0	5	7	12	0.583	1	0.791666667	5-F
1/11/22	Line (in water 24 hours)	water	IGG-25-F	TGAATAGATCCACAAACTCGAAGATGG	IGG-25-R	GGATTTCAGTGATTAATATGATAGAGTCATC	33	50	50	0	0	12	12	1.000	1	1	5-F
3/9/21	NT-Cut Tip	PCR reagents	IGG-25-F	TGAATAGATCCACAAACTCGAAGATGG	IGG-25-R	GGATTTCAGTGATTAATATGATAGAGTCATC	33	50	36	0	0	12	12	1	1	1	4-A,C,E
4/10/21	NT-Cut Tip	PCR reagents	IGG-25-F	TGAATAGATCCACAAACTCGAAGATGG	IGG-25-R	GGATTTCAGTGATTAATATGATAGAGTCATC	24	50	36	0	1	11	12	0.917	1	0.958	4-A,C,E
5/25/21	NT-Cut Tip	PCR reagents	IGG-25-F	TGAATAGATCCACAAACTCGAAGATGG	IGG-25-R	GGATTTCAGTGATTAATATGATAGAGTCATC	33	50	50	0	0	12	12	1.000	1	1	4-B,D,F
1/7/22	NT-Cut Tip	PCR reagents	IGG-25-F	TGAATAGATCCACAAACTCGAAGATGG	IGG-25-R	GGATTTCAGTGATTAATATGATAGAGTCATC	33	50	50	0	0	12	12	1.000	1	1	5-C,D-E
3/9/21	NT-Pip	PCR reagents	IGG-25-F	TGAATAGATCCACAAACTCGAAGATGG	IGG-25-R	GGATTTCAGTGATTAATATGATAGAGTCATC	33	50	36	0	3	9	12	0.75	1	0.875	4-A,C,E
4/10/21	NT-Pip	PCR reagents	IGG-25-F	TGAATAGATCCACAAACTCGAAGATGG	IGG-25-R	GGATTTCAGTGATTAATATGATAGAGTCATC	24	50	36	0	11	1	12	0.083	1	0.542	4-A,C,E
3/9/21	T-Cut Tip	PCR reagents	IGG-25-F	TGAATAGATCCACAAACTCGAAGATGG	IGG-25-R	GGATTTCAGTGATTAATATGATAGAGTCATC	33	50	36	1	0	12	12	1	0.923	0.96	4-A,C,E
4/10/21	T-Cut Tip	PCR reagents	IGG-25-F	TGAATAGATCCACAAACTCGAAGATGG	IGG-25-R	GGATTTCAGTGATTAATATGATAGAGTCATC	24	50	36	0	0	12	12	1	1	1	4-A,C,E
5/25/21	T-First Cut Tip	PCR reagents	IGG-25-F	TGAATAGATCCACAAACTCGAAGATGG	IGG-25-R	GGATTTCAGTGATTAATATGATAGAGTCATC	33	50	50	0	0	12	12	1.000	1	1	4-B,D,F
4/23/21	Berthomieu-Meyer	PCR reagents	IGG-40b-F	ACCAAGGGAAATAGTCAGCCGAGAGTC	IGG-40b-R	AGTGAGATAAGGAGCGAGGAATTTACCTG	24	57	36	0	0	12	12	1	1	1	4-A,C,E
5/2/21	Berthomieu-Meyer	PCR reagents	IGG-40b-F	ACCAAGGGAAATAGTCAGCCGAGAGTC	IGG-40b-R	AGTGAGATAAGGAGCGAGGAATTTACCTG	33	57	36	0	1	11	12	0.917	1	0.958	4-A,C,E
1/3/22	Line	PCR reagents	IGG-40b-F	ACCAAGGGAAATAGTCAGCCGAGAGTC	IGG-40b-R	AGTGAGATAAGGAGCGAGGAATTTACCTG	33	57	36	0	0	12	12	1.000	1	1	5-C,D-E
1/11/22	Line (in reagents 24 hours)	PCR reagents	IGG-40b-F	ACCAAGGGAAATAGTCAGCCGAGAGTC	IGG-40b-R	AGTGAGATAAGGAGCGAGGAATTTACCTG	33	57	36	0	12	0	12	0.000	1	0.5	5-F
1/11/22	Line (in water 24 hours)	water	IGG-40b-F	ACCAAGGGAAATAGTCAGCCGAGAGTC	IGG-40b-R	AGTGAGATAAGGAGCGAGGAATTTACCTG	33	57	36	0	0	12	12	1.000	1	1	5-F
4/23/21	NT-Cut Tip	PCR reagents	IGG-40b-F	ACCAAGGGAAATAGTCAGCCGAGAGTC	IGG-40b-R	AGTGAGATAAGGAGCGAGGAATTTACCTG	24	57	36	0	0	12	12	1	1	1	4-A,C,E
5/2/21	NT-Cut Tip	PCR reagents	IGG-40b-F	ACCAAGGGAAATAGTCAGCCGAGAGTC	IGG-40b-R	AGTGAGATAAGGAGCGAGGAATTTACCTG	33	57	36	0	1	11	12	0.917	1	0.958	4-A,C,E
5/14/21	NT-Cut Tip	PCR reagents	IGG-40b-F	ACCAAGGGAAATAGTCAGCCGAGAGTC	IGG-40b-R	AGTGAGATAAGGAGCGAGGAATTTACCTG	33	57	36	0	1	11	12	0.917	1	0.958	4-B,D,F
1/3/22	NT-Cut Tip	PCR reagents	IGG-40b-F	ACCAAGGGAAATAGTCAGCCGAGAGTC	IGG-40b-R	AGTGAGATAAGGAGCGAGGAATTTACCTG	33	57	36	0	0	12	12	1.000	1	1	5-C,D-E
4/23/21	NT-Pip	PCR reagents	IGG-40b-F	ACCAAGGGAAATAGTCAGCCGAGAGTC	IGG-40b-R	AGTGAGATAAGGAGCGAGGAATTTACCTG	24	57	36	0	9	3	12	0.25	1	0.625	4-A,C,E
5/2/21	NT-Pip	PCR reagents	IGG-40b-F	ACCAAGGGAAATAGTCAGCCGAGAGTC	IGG-40b-R	AGTGAGATAAGGAGCGAGGAATTTACCTG	33	57	36	0	12	0	12	0	1	0.5	4-A,C,E
4/23/21	T-Cut Tip	PCR reagents	IGG-40b-F	ACCAAGGGAAATAGTCAGCCGAGAGTC	IGG-40b-R	AGTGAGATAAGGAGCGAGGAATTTACCTG	24	57	36	1	0	12	12	1	0.923	0.96	4-A,C,E
5/2/21	T-Cut Tip	PCR reagents	IGG-40b-F	ACCAAGGGAAATAGTCAGCCGAGAGTC	IGG-40b-R	AGTGAGATAAGGAGCGAGGAATTTACCTG	33	57	36	0	0	12	12	1	1	1	4-A,C,E
5/14/21	T-First Cut Tip	PCR reagents	IGG-40b-F	ACCAAGGGAAATAGTCAGCCGAGAGTC	IGG-40b-R	AGTGAGATAAGGAGCGAGGAATTTACCTG	33	57	36	0	0	12	12	1.000	1	1	4-B,D,F
3/20/21	Berthomieu-Meyer	PCR reagents	IGG-42-F	ATGTGGAATTCTGACTAATGTCTAATGTC	IGG-42-R	GTTTTAGGCAATCTAATGGAAATCTCAATC	33	51	36	0	3	9	12	0.75	1	0.875	4-A,C,E
4/16/21	Berthomieu-Meyer	PCR reagents	IGG-42-F	ATGTGGAATTCTGACTAATGTCTAATGTC	IGG-42-R	GTTTTAGGCAATCTAATGGAAATCTCAATC	24	51	36	0	11	1	12	0.083	1	0.542	4-A,C,E
3/20/21	NT-Cut Tip	PCR reagents	IGG-42-F	ATGTGGAATTCTGACTAATGTCTAATGTC	IGG-42-R	GTTTTAGGCAATCTAATGGAAATCTCAATC	33	51	36	0	0	12	12	1	1	1	4-A,C,E
4/16/21	NT-Cut Tip	PCR reagents	IGG-42-F	ATGTGGAATTCTGACTAATGTCTAATGTC	IGG-42-R	GTTTTAGGCAATCTAATGGAAATCTCAATC	24	51	36	0	8	4	12	0.333	1	0.667	4-A,C,E
5/11/21	NT-Cut Tip	PCR reagents	IGG-42-F	ATGTGGAATTCTGACTAATGTCTAATGTC	IGG-42-R	GTTTTAGGCAATCTAATGGAAATCTCAATC	33	51	36	0	0	12	12	1	1	1	4-B,D,F
3/20/21	NT-Pip	PCR reagents	IGG-42-F	ATGTGGAATTCTGACTAATGTCTAATGTC	IGG-42-R	GTTTTAGGCAATCTAATGGAAATCTCAATC	33	51	36	0	2	10	12	0.833	1	0.917	4-A,C,E
4/16/21	NT-Pip	PCR reagents	IGG-42-F	ATGTGGAATTCTGACTAATGTCTAATGTC	IGG-42-R	GTTTTAGGCAATCTAATGGAAATCTCAATC	24	51	36	0	12	0	12	0	1	0.5	4-A,C,E
3/20/21	T-Cut Tip	PCR reagents	IGG-42-F	ATGTGGAATTCTGACTAATGTCTAATGTC	IGG-42-R	GTTTTAGGCAATCTAATGGAAATCTCAATC	33	51	36	0	6	6	12	0.5	1	0.75	4-A,C,E
4/16/21	T-Cut Tip	PCR reagents	IGG-42-F	ATGTGGAATTCTGACTAATGTCTAATGTC	IGG-42-R	GTTTTAGGCAATCTAATGGAAATCTCAATC	24	51	36	0	2	10	12	0.833	1	0.917	4-A,C,E
5/11/21	T-First Cut Tip	PCR reagents	IGG-42-F	ATGTGGAATTCTGACTAATGTCTAATGTC	IGG-42-R	GTTTTAGGCAATCTAATGGAAATCTCAATC	33	51	36	0	0	12	12	1	1	1	4-B,D,F
4/24/21	Berthomieu-Meyer	PCR reagents	IGG-43b-F	GTTTAAGGAATTTGACATTAATTCTAGCCAGAG	IGG-43-c-R	AAGCCTTACACGCTAATAGATTATCAAATCTG	24	52	36	0	1	11	12	0.917	1	0.958	4-A,C,E
4/29/21	Berthomieu-Meyer	PCR reagents	IGG-43b-F	GTTTAAGGAATTTGACATTAATTCTAGCCAGAG	IGG-43-c-R	AAGCCTTACACGCTAATAGATTATCAAATCTG	33	52	36	0	0	12	12	1	1	1	4-A,C,E
4/24/21	NT-Cut Tip	PCR reagents	IGG-43b-F	GTTTAAGGAATTTGACATTAATTCTAGCCAGAG	IGG-43-c-R	AAGCCTTACACGCTAATAGATTATCAAATCTG	24	52	36	0	0	12	12	1	1	1	4-A,C,E
4/29/21	NT-Cut Tip	PCR reagents	IGG-43b-F	GTTTAAGGAATTTGACATTAATTCTAGCCAGAG	IGG-43-c-R	AAGCCTTACACGCTAATAGATTATCAAATCTG	33	52	36	0	0	13	12	1	1	1	4-A,C,E
5/12/21	NT-Cut Tip	PCR reagents	IGG-43b-F	GTTTAAGGAATTTGACATTAATTCTAGCCAGAG	IGG-43-c-R	AAGCCTTACACGCTAATAGATTATCAAATCTG	33	52	36	2	0	12	10	1	0.833	0.917	4-B,D,F
4/24/21	NT-Pip	PCR reagents	IGG-43b-F	GTTTAAGGAATTTGACATTAATTCTAGCCAGAG	IGG-43-c-R	AAGCCTTACACGCTAATAGATTATCAAATCTG	24	52	36	0	11	1	12	0.083	1	0.542	4-A,C,E
4/29/21	NT-Pip	PCR reagents	IGG-43b-F	GTTTAAGGAATTTGACATTAATTCTAGCCAGAG	IGG-43-c-R	AAGCCTTACACGCTAATAGATTATCAAATCTG	33	52	36	0	0	12	12	1	1	1	4-A,C,E
4/24/21	T-Cut Tip	PCR reagents	IGG-43b-F	GTTTAAGGAATTTGACATTAATTCTAGCCAGAG	IGG-43-c-R	AAGCCTTACACGCTAATAGATTATCAAATCTG	24	52	36	0	0	12	12	1	1	1	4-A,C,E
4/29/21	T-Cut Tip	PCR reagents	IGG-43b-F	GTTTAAGGAATTTGACATTAATTCTAGCCAGAG	IGG-43-c-R	AAGCCTTACACGCTAATAGATTATCAAATCTG	33	52	36	3	1	11	9	0.917	0.75	0.833	4-A,C,E
5/12/21	T-First Cut Tip	PCR reagents	IGG-43b-F	GTTTAAGGAATTTGACATTAATTCTAGCCAGAG	IGG-43-c-R	AAGCCTTACACGCTAATAGATTATCAAATCTG	33	52	36	0	0	12	12	1	1	1	4-B,D,F
3/5/21	Berthomieu-Meyer	PCR reagents	Lec1-42-F	CCAAAGGATATTTCCGCTTCCATAGC	Lec1-43-R	GGAAATGCTACCTAGGAAAAGGACAC	33	55	30	0	0	12	12	1	1	1	4-A,C,E
4/13/21	Berthomieu-Meyer	PCR reagents	Lec1-42-F	CCAAAGGATATTTCCGCTTCCATAGC	Lec1-43-R	GGAAATGCTACCTAGGAAAAGGACAC	24	55	30	0	6	6	12	0.5	1	0.75	4-A,C,E
1/5/22	Line	PCR reagents	Lec1-42-F	CCAAAGGATATTTCCGCTTCCATAGC	Lec1-43-R	GGAAATGCTACCTAGGAAAAGGACAC	33	55	30	0	0	12	12	1.000	1	1	5-C,D-E
3/5/21	NT-Cut Tip	PCR reagents	Lec1-42-F	CCAAAGGATATTTCCGCTTCCATAGC	Lec1-43-R	GGAAATGCTACCTAGGAAAAGGACAC	33	55	30	0	0	12	12	1	1	1	4-A,C,E
4/13/21	NT-Cut Tip	PCR reagents	Lec1-42-F	CCAAAGGATATTTCCGCTTCCATAGC	Lec1-43-R	GGAAATGCTACCTAGGAAAAGGACAC	24	55	30	0	9	3	12	0.25	1	0.625	4-A,C,E
5/25/21	NT-Cut Tip	PCR reagents	Lec1-42-F	CCAAAGGATATTTCCGCTTCCATAGC	Lec1-43-R	GGAAATGCTACCTAGGAAAAGGACAC	33	55	30	0	0	12	12	1.000	1	1	4-B,D,F
1/5/22	NT-Cut Tip	PCR reagents	Lec1-42-F	CCAAAGGATATTTCCGCTTCCATAGC	Lec1-43-R	GGAAATGCTACCTAGGAAAAGGACAC	33	55	30	0	2	10	12	0.833	1	0.916666667	5-C,D-E
3/5/21	NT-Pip	PCR reagents	Lec1-42-F	CCAAAGGATATTTCCGCTTCCATAGC	Lec1-43-R	GGAAATGCTACCTAGGAAAAGGACAC	33	55	30	0	0	12	12	1	1	1	4-A,C,E
4/13/21	NT-Pip	PCR reagents	Lec1-42-F	CCAAAGGATATTTCCGCTTCCATAGC	Lec1-43-R	GGAAATGCTACCTAGGAAAAGGACAC	24	55	30	0	12	0	12	0	1	0.5	4-A,C,E
3/5/21	T-Cut Tip	PCR reagents	Lec1-42-F	CCAAAGGATATTTCCGCTTCCATAGC	Lec1-43-R	GGAAATGCTACCTAGGAAAAGGACAC	33	55	30	0	0	12	12	1	1	1	4-A,C,E
4/13/21	T-Cut Tip	PCR reagents	Lec1-42-F	CCAAAGGATATTTCCGCTTCCATAGC	Lec1-43-R	GGAAATGCTACCTAGGAAAAGGACAC	24	55	30	1	2	10	11	0.833	0.917	0.875	4-A,C,E
5/25/21	T-First Cut Tip	PCR reagents	Lec1-42-F	CCAAAGGATATTTCCGCTTCCATAGC	Lec1-43-R	GGAAATGCTACCTAGGAAAAGGACAC	33	55	30	0	0	12	12	1.000	1	1	4-B,D,F
3/23/22	Line	water	PDE334-11b	GAACCCACAATCGCTTGATTAGAAGTC	PDE334-7b	CGTGGTGGAACGTCCATAGATTG	40	54	45	N/A	0	12	N/A	1.000	N/A	N/A	5-I
3/23/22	Thin-Line	water	PDE334-11b	GAACCCACAATCGCTTGATTAGAAGTC	PDE334-7b	CGTGGTGGAACGTCCATAGATTG	40	54	45	N/A	1	11	N/A	0.917	N/A	N/A	5-I
3/21/22	Line	water	PDE334-930-F	CCATTATCGAATTAGCAGCCATCG	PDE334-1268b	GCATTGTGTATTTACGTTTGTAGTGG	40	51	40	N/A	0	12	N/A	1.000	N/A	N/A	5-I
3/21/22	Thin-Line	water	PDE334-930-F	CCATTATCGAATTAGCAGCCATCG	PDE334-1268b	GCATTGTGTATTTACGTTTGTAGTGG	40	51	40	N/A	0	12	N/A	1.000	N/A	N/A	5-I
